# Adrenomedullin restores the human cortical interneurons migration defects induced by hypoxia

**DOI:** 10.1101/2023.05.01.538334

**Authors:** Alyssa Puno, Wojciech P. Michno, Li Li, Amanda Everitt, Kate McCluskey, Saw Htun, Dhriti Nagar, Jong Bin Choi, Yuqin Dai, Seyeon Park, Emily Gurwitz, A. Jeremy Willsey, Fikri Birey, Anca M. Pasca

## Abstract

Extremely preterm birth (at < 28 postconceptional weeks) leads to brain injury and represents the leading cause of childhood-onset neuropsychiatric diseases. No effective therapeutics exist to reduce the incidence and severity of brain injury of prematurity. Hypoxic events are the most important environmental factor, along with inflammation. Among other developmental processes, the second half of in utero fetal development coincides with the migration of cortical interneurons from the ganglionic eminences into the cortex; this process is thus prone to disruptions following extremely preterm birth. To date, no studies have directly investigated the migration of human cortical inhibitory neurons under hypoxic conditions. Using multi-day confocal live imaging in human forebrain assembloids (hFA) derived from human induced pluripotent stem cells (hiPSCs) and *ex vivo* developing human brain tissue, we found a substantial reduction in the migration of hypoxic interneurons. Using transcriptomics, we identified adrenomedullin (*ADM*) as the gene with the highest fold change increase in expression. Based on previous literature about the protective role of supplemental ADM for other injuries, here, we demonstrated that addition of exogenous ADM to the hypoxic media restores the migration defects of interneurons. Lastly, we showed that one of the mechanisms of protection by ADM is through the activation of the cAMP/PKA pathway and subsequent pCREB-dependent rescued expression of a subset of GABA receptors, which are known to promote migration. Overall, in this manuscript we provide the first direct evidence for hypoxia-induced deficits in the migration of human cortical interneurons and identify ADM as a possible target for therapeutic development.

**Summary:** We identified human cortical interneurons migration deficits under hypoxic conditions and rescued this phenotype using adrenomedullin.
