## Supplementary material for "Adrenomedullin restores the human cortical interneurons migration defects induced by hypoxia": Table S1

### Sheet: Sheet1
			Non Cell Assays	2242-1	1205-4	1208-2	8119-1	hFT
Figure 1 & Extended Figure 1	Saltation number (ctrl-hypoxia)	Fig.1d		54 cell, 7 hFA, 2experiments	36 cells, 8 hFA, 3 experiments	13 cells, 4 hFA, 1 experiment	26 cells, 7 hFA, 2 experiments
	Saltation length (ctrl-hypoxia)	Fig.1e		43 cells, 7 hFA, 2 experiments	24 cells, 8 hFA, 3 experiments	6 cells, 3 hFA, 1 experiment	7 cells, 4 hFA, 2 experiments
	Saltation directionality (ctrl-hypoxia)	Fig.1f		43 cells, 7 hFA, 2 experiments	24 cells, 8 hFA, 3 experiments	6 cells, 3 hFA, 1 experiment	7 cells, 4 hFA, 2 experiments
	Saltation number (ctrl-ctrl)	Fig.1g		11 cells, 3 hFA, 1 experiment	39 cells, 7 hFA, 2 experiments	33 cells, 3 hFA, 1 experiment	38 cells, 3 hFA, 1 experiment
	Saltation length (ctrl-ctrl)	Fig.1h		10 cells, 3hFA, 1 experiment	34 cells, 7 hFA, 2 experiments	23 cells, 3 hFA, 1 experiment	33 cells, 3 hFA, 1 experiment
	Saltation directionality (ctrl-ctrl)	Fig.1i		10 cells, 3hFA, 1 experiment	34 cells, 7 hFA, 2 experiments	23 cells, 3 hFA, 1 experiment	33 cells, 3 hFA, 1 experiment
	PO2 measurements	Ext.Fig.1b	12 separate measurements
	WB, HIF1-a	Ext.Fig.1c
	WB, HIF1-a, quantification	Ext.Fig. 1d		Control: 3 hSO samples; Hypoxia: 3hSO samples (2-3spheres/sample), 1 experiment	Control: 3 hSO samples; Hypoxia: 3hSO samples (2-3spheres/sample), 1 experiment	Control: 3 hSO samples; Hypoxia: 3hSO samples (2-3spheres/sample), 1 experiment	Control: 3 hSO samples; Hypoxia: 3hSO samples (2-3spheres/sample), 1 experiment
	Hypoxia Markers (qPCR)	Ext.Fig.1e		Control: 2 hSO samples; Hypoxia: 2 hSO samples (2-3spheres/sample), 1 experiment	Control: 2 hSO samples; Hypoxia: 2 hSO samples (2-3spheres/sample), 1 experiment	Control: 1 hSO samples; Hypoxia: 1 hSO sample (2-3spheres/sample), 1 experiment	Control: 1 hSO samples; Hypoxia: 1 hSO sample (2-3spheres/sample), 1 experiment
	Annexin V in purified Dlx+ cells	Ext.Fig.1f		Control: 2 hSO samples, Hypoxia: 2 hSO samples (3 spheres/sample), 2 experiments	Control: 2 hSO samples, Hypoxia: 2 hSO samples (3 spheres/sample), 2 experiments		Control: 2 hSO samples, Hypoxia: 2 hSO samples (3 spheres/sample), 2 experiments
	ICC Quantification of Dlx+ CAS3 + cells	Ext.Fig.1h		Control: 136 cells; Hypoxia: 107, 3 sections hSO, 1 experiment	Control: 107 cells; Hypoxia: 131 cells, 3 sections hSO, 1 experiment		Control: 179 cells; Hypoxia: 92 cells, 3 sections hSO, 1 experiment
	non migrating interneurons cell count (table)	Ext.Fig.1i		29 cells from 4 hSO, 2 experiments	24 cells from 4 hSO, 2 experiments	20 cells from 4 hSO, 2 experiements	45 cells from 4 hSO, 2 experiements
Figure 2 & Extended Figure 2	Bulk RNA-sequencing	Fig. 2b-e, Ext. Fig. 2b		Control: 3 hSO samples; Hypoxia: 3hSO samples (3spheres/sample), 1 experiment	Control: 3 hSO samples; Hypoxia: 3hSO samples (3spheres/sample), 1 experiment	Control: 3 hSO samples; Hypoxia: 3hSO samples (3spheres/sample), 1 experiment	Control: 3 hSO samples; Hypoxia: 3hSO samples (3spheres/sample), 1 experiment
	ADM mRNA level (qPCR) - spheres	Fig.2f		Control: 2 hSO samples; Hypoxia: 2 hSO samples (2-3spheres/sample), 1 experiment	Control: 2 hSO samples; Hypoxia: 2 hSO samples (2-3spheres/sample), 1 experiment	Control: 1 hSO samples; Hypoxia: 1 hSO sample (2-3spheres/sample), 1 experiment	Control: 1 hSO samples; Hypoxia: 1 hSO sample (2-3spheres/sample), 1 experiment
	ADM protein (EIA)	Fig. 2g		Control: 3 hSO; Hypoxia: 3hSO, 1 experiment	Control: 3 hSO; Hypoxia: 3hSO, 1 experiment	Control: 3 hSO; Hypoxia: 3hSO, 1 experiment	Control: 3 hSO; Hypoxia: 3hSO, 1 experiment
	Hypoxia Chamber PO2 measurement	Ext.Fig. 2a	12 separate measurements
Figure 3 & Extended Figure 3	sc-RNAseq data	Fig. 3b-e, Ext. Fig. 3a-d		Control: 3 hSO samples; Hypoxia: 3hSO samples (3spheres/sample), 1 experiment	Control: 3 hSO samples; Hypoxia: 3hSO samples (3spheres/sample), 1 experiment	Control: 3 hSO samples; Hypoxia: 3hSO samples (3spheres/sample), 1 experiment	Control: 3 hSO samples; Hypoxia: 3hSO samples (3spheres/sample), 1 experiment
	WB, RAMP1 and RAMP2 in control, quantification	Fig.3f,g			Control: 6 hSO samples; Hypoxia: 6 hSO samples (3 spheres/sample) 2 experiments	Control: 6 hSO samples; Hypoxia: 6 hSO samples (3 spheres/sample) 2 experiments	Control: 6 hSO samples; Hypoxia: 6 hSO samples (3 spheres/sample) 2 experiments
	WB, RAMP2 in control versus hypoxia, quantification	Fig.3h,i			Control: 6 hSO samples; Hypoxia: 6 hSO samples (3 spheres/sample) 2 experiments	Control: 6 hSO samples; Hypoxia: 6 hSO samples (3 spheres/sample) 2 experiments	Control: 6 hSO samples; Hypoxia: 6 hSO samples (3 spheres/sample) 2 experiments
Figure 4 & Extended Figure 4	Saltation number rescue (ctrl-hypoxia)	Fig.4c		39 cells, 7 hFA. 3 experiments	32 cells, 5 hFA, 2 experiment	12 cells, 2 hFA, 2 experiment
	Saltation number rescue (ctrl-hypoxia + ADM)	Fig.4c		54 cells, 8 hFA, 3 experiments	46 cells, 7 hFA, 2 experiments	8 cells, 4 hFA, 2 experiment
	Saltation number (ctrl- ctrl+ ADM)	Fig. 4d			45 cells, 4 hFA, 1 experiment	8 cells, 1 hFA, 1 experiment	42 cells, 3 hFA, 1 experiment
	Saltation Denatured ADM (ctrl-hypoxia)	Fig.4f		16 cells, 5 hFA, 3 experiments	21 cells, 2 hFA, 2 experiments	40 cells, 4 hFA, 2 experiments	25 cells, 4 hFA, 4 experiments
	Saltation Denatured ADM (ctrl-hypoxia + ADM)	Fig.4f		48 cells, 5 hFA, 3 experiments	10 cells, 1 hFA, 1 experiment	27 cells, 4 hFA, 2 experiments	12 cells, 4 hFA, 3 experiments
	Saltation Denatured ADM (ctrl-hypoxia+denatured ADM)	Fig.4f		41 cells, 5 hFA, 3 experiments	25 cells, 2 hFA, 2 experiments	39 cells, 4 hFA, 2 experiments	27 cells, 6 hFA, 4 experiments
	Saltation number ADM22-52 (ctrl-hypoxia)	Fig.4h		18 cells, 3 hFA, 1 experiment	45 cells, 3 hFA, 2 experiments	45 cells, 4 hFA, 2 experiments	56 cells, 6 hFA, 2 experiments
	Saltation ADM22-52 (ctrl-hypoxia + ADM)	Fig.4h		21 cells, 4 hFA, 2 experiments	59 cells, 4 hFA, 2 experiments	57 cells, 5 hFA, 2 experiments	52 cells, 5 hFA, 2 experiments
	Saltation ADM22-52 (ctrl-hypoxia + ADM + ADM (22-52)	Fig.4h		12 cells, 2 hFA, 1 experiment	77 cells, 4 hFA, 2 experiments	50 cells 4 hFA, 2 experiments	45 cells, 4 hFA, 2 experiments
	Saltation number ADM (ctrl-hypoxia- reoxygenation)	Ext Fig. 4b		74 cells, 9 hFA, 4 experiments	60 lines, 9 hFA, 3 experiments	15 cells, 4 hFA, 2 experiments	20 cells, 4 hFA, 2 experiment
	Saltation number ADM (ctrl- hypoxia+ADM - reoxygenation)	Ext Fig. 4c		64 cells, 6 hFA, 2 experiments	26 cells, 7 hFA, 3 experiments	9 cells, 2 hFA, 1 experiment	9 cells, 2 hFA, 1 experiment
Figure 5	ADM mRNA level (qPCR) - hFT	Fig.5d						Control: 5 sections, Hypoxia: 5 sections; 2 experiments
	Saltation number hFT (ctrl-hypoxia)	Fig.5e						23 cells, 3 sections
	Saltation length hFT (ctrl-hypoxia)	Fig.5f						15 cells, 3 sections
	Saltation directionality hFT (ctrl-hypoxia)	Fig.5g						15 cells, 3 sections
	Saltation number rescue hFT (ctrl-hypoxia + ADM)	Fig.5h						22 cells, 2 sections
Figure 6 & Extended Figure 6	cAMP	Fig.6b		Control: 5 hSO; Hypoxia: 5 hSO, Hypoxia + ADM: 5 hSO, 2 experiments	Control: 5 hSO; Hypoxia: 5 hSO, Hypoxia + ADM: 5 hSO, 2 experiments	Control: 5 hSO; Hypoxia: 5 hSO, Hypoxia + ADM: 5 hSO, 2 experiments	Control: 3 hSO; Hypoxia: 3 hSO, Hypoxia + ADM: 3 hSO, 1 experiment
	PKA	Fig.6c		Control: 4 hSO; Hypoxia: 4 hSO, Hypoxia + ADM: 4 hSO, 2 experiments	Control: 4 hSO; Hypoxia: 4 hSO, Hypoxia + ADM: 4 hSO, 2 experiments	Control: 4 hSO; Hypoxia: 4 hSO, Hypoxia + ADM: 4 hSO, 2 experiments	Control: 2 hSO; Hypoxia: 2 hSO, Hypoxia + ADM: 2 hSO, 1 experiment
	pAkt/Akt	Fig.6d		Control: 2 hSO; Hypoxia: 2 hSO, Hypoxia + ADM: 2 hSO, 1 experiment	Control: 2 hSO; Hypoxia: 2 hSO, Hypoxia + ADM: 2 hSO, 1 experiment	Control: 2 hSO; Hypoxia: 2 hSO, Hypoxia + ADM: 2 hSO, 1 experiment	Control: 2 hSO; Hypoxia: 2 hSO, Hypoxia + ADM: 2 hSO, 1 experiment
	pErk/Erk	Fig.6e		Control: 2 hSO; Hypoxia: 2 hSO, Hypoxia + ADM: 2 hSO, 1 experiment	Control: 2 hSO; Hypoxia: 2 hSO, Hypoxia + ADM: 2 hSO, 1 experiment	Control: 2 hSO; Hypoxia: 2 hSO, Hypoxia + ADM: 2 hSO, 1 experiment	Control: 2 hSO; Hypoxia: 2 hSO, Hypoxia + ADM: 2 hSO, 1 experiment
	pCREB/CREB	Fig.6f		Control: 6 hSO samples; Hypoxia: 6 hSO samples, Hypoxia + ADM: 6 hSO samples (3spheres/sample), 2 experiments	Control: 6 hSO samples; Hypoxia: 6 hSO samples, Hypoxia + ADM: 6 hSO samples (3spheres/sample), 2 experiments	Control: 2 hSO samples; Hypoxia: 2 hSO samples, Hypoxia + ADM: 2 hSO samples (3spheres/sample), 1 experiment	Control: 6 hSO samples; Hypoxia: 6 hSO samples, Hypoxia + ADM: 6 hSO samples (3spheres/sample), 2 experiments
	GABRA1 (qPCR)	Fig.6h		Control: 4 hSO samples; Hypoxia: 4 hSO samples, Hypoxia + ADM: 4 hSO samples (2-3spheres/sample), 2 experiments	Control: 5 hSO samples; Hypoxia: 5 hSO samples, Hypoxia + ADM: 5 hSO samples (2-3spheres/sample), 2 experiments	Control: 2 hSO samples; Hypoxia: 2 hSO samples, Hypoxia + ADM: 2 hSO samples (2-3spheres/sample), 1 experiment	Control: 4 hSO samples; Hypoxia: 4 hSO samples, Hypoxia + ADM: 4 hSO samples (2-3spheres/sample), 2 experiments
	GABRB2 (qPCR)	Fig.6h		Control: 5 hSO samples; Hypoxia: 5 hSO samples, Hypoxia + ADM: 5 hSO samples (2-3spheres/sample), 2 experiments	Control: 5 hSO samples; Hypoxia: 5 hSO samples, Hypoxia + ADM: 5 hSO samples (2-3spheres/sample), 2 experiments	Control: 2 hSO samples; Hypoxia: 2 hSO samples, Hypoxia + ADM: 2 hSO samples (2-3spheres/sample), 1 experiment	Control: 5 hSO samples; Hypoxia: 5 hSO samples, Hypoxia + ADM: 5 hSO samples (2-3spheres/sample), 2 experiments
	GABRG2 (qPCR)	Fig.6h		Control: 5 hSO samples; Hypoxia: 5 hSO samples, Hypoxia + ADM: 5 hSO samples (2-3spheres/sample), 2 experiments	Control: 5 hSO samples; Hypoxia: 5 hSO samples, Hypoxia + ADM: 5 hSO samples (2-3spheres/sample), 2 experiments	Control: 2 hSO samples; Hypoxia: 2 hSO samples, Hypoxia + ADM: 2 hSO samples (2-3spheres/sample), 1 experiment	Control: 5 hSO samples; Hypoxia: 5 hSO samples, Hypoxia + ADM: 5 hSO samples (2-3spheres/sample), 2 experiments
	CXCR4 (qPCR)	Fig.6i		Control: 9 hSO samples; Hypoxia: 9 hSO samples; Hypoxia + ADM: 9 hSO samples (3 spheres/sample) 3 experiments	Control: 12 hSO samples; Hypoxia: 12 hSO samples; Hypoxia + ADM: 12 hSO samples (3 spheres/sample) 4 experiments	Control: 9 hSO samples; Hypoxia: 9 hSO samples; Hypoxia + ADM: 9 hSO samples (3 spheres/sample) 3 experiments	Control: 9 hSO samples; Hypoxia: 9 hSO samples; Hypoxia + ADM: 9 hSO samples (3 spheres/sample) 3 experiments
	CXCR7 (qPCR)	Fig.6i		Control: 9 hSO samples; Hypoxia: 9 hSO samples; Hypoxia + ADM: 9 hSO samples (3 spheres/sample) 3 experiments	Control: 12 hSO samples; Hypoxia: 12 hSO samples; Hypoxia + ADM: 12 hSO samples (3 spheres/sample) 4 experiments	Control: 9 hSO samples; Hypoxia: 9 hSO samples; Hypoxia + ADM: 9 hSO samples (3 spheres/sample) 3 experiments	Control: 9 hSO samples; Hypoxia: 9 hSO samples; Hypoxia + ADM: 9 hSO samples (3 spheres/sample) 3 experiments
	CXCL12 (qPCR)	Fig.6i		Control: 9 hSO samples; Hypoxia: 9 hSO samples; Hypoxia + ADM: 9 hSO samples (3 spheres/sample) 3 experiments	Control: 12 hSO samples; Hypoxia: 12 hSO samples; Hypoxia + ADM: 12 hSO samples (3 spheres/sample) 4 experiments	Control: 9 hSO samples; Hypoxia: 9 hSO samples; Hypoxia + ADM: 9 hSO samples (3 spheres/sample) 3 experiments	Control: 9 hSO samples; Hypoxia: 9 hSO samples; Hypoxia + ADM: 9 hSO samples (3 spheres/sample) 3 experiments
	GABRB3 (qPCR)	Ext.Fig.6a		Control: 5 hSO samples; Hypoxia: 5 hSO samples, Hypoxia + ADM: 5 hSO samples (2-3spheres/sample), 2 experiments	Control: 5 hSO samples; Hypoxia: 5 hSO samples, Hypoxia + ADM: 5 hSO samples (2-3spheres/sample), 2 experiments	Control: 2 hSO samples; Hypoxia: 2 hSO samples, Hypoxia + ADM: 2 hSO samples (2-3spheres/sample), 1 experiment	Control: 5 hSO samples; Hypoxia: 5 hSO samples, Hypoxia + ADM: 5 hSO samples (2-3spheres/sample), 2 experiments
	GABRG3 (qPCR)	Ext.Fig.6a		Control: 5 hSO samples; Hypoxia: 5 hSO samples, Hypoxia + ADM: 5 hSO samples (2-3spheres/sample), 2 experiments	Control: 5 hSO samples; Hypoxia: 5 hSO samples, Hypoxia + ADM: 5 hSO samples (2-3spheres/sample), 2 experiments	Control: 2 hSO samples; Hypoxia: 2 hSO samples, Hypoxia + ADM: 2 hSO samples (2-3spheres/sample), 1 experiment	Control: 4 hSO samples; Hypoxia: 4 hSO samples, Hypoxia + ADM: 4 hSO samples (2-3spheres/sample), 2 experiments
	GABRA2 (qPCR)	Ext.Fig.6a		Control: 5 hSO samples; Hypoxia: 5 hSO samples, Hypoxia + ADM: 5 hSO samples (2-3spheres/sample), 2 experiments	Control: 5 hSO samples; Hypoxia: 5 hSO samples, Hypoxia + ADM: 5 hSO samples (2-3spheres/sample), 2 experiments	Control: 2 hSO samples; Hypoxia: 2 hSO samples, Hypoxia + ADM: 2 hSO samples (2-3spheres/sample), 1 experiment	Control: 3 hSO samples; Hypoxia: 3 hSO samples, Hypoxia + ADM: 3 hSO samples (2-3spheres/sample), 2 experiments
